# Analysis of 30 chromosome-level *Drosophila* genome assemblies reveals dynamic evolution of centromeric satellite repeats

**DOI:** 10.1101/2024.06.17.599346

**Authors:** Daniel Gebert, Amir D. Hay, Jennifer P. Hoang, Adam E. Gibbon, Ian R. Henderson, Felipe Karam Teixeira

**Affiliations:** Department of Genetics, University of Cambridge, Downing Street, Cambridge CB2 3EH, UK; Department of Physiology, Development, and Neuroscience, University of Cambridge, Downing Street, Cambridge CB2 3DY, UK; Department of Plant Sciences, University of Cambridge, Downing Street, Cambridge CB2 3EA, UK

**Author notes:** Department of Molecular and Cell Biology, University of California, Berkeley, Berkeley, CA 94720, USA.

## Abstract

The *Drosophila* genus is ideal for studying genome evolution due to its simple chromosome structure and small genome size, with rearrangements mainly restricted to within chromosome arms. However, work on the rapidly evolving repetitive genomic regions, composed of transposons and tandem repeats, have been hampered by the lack of genus-wide chromosome-level assemblies. Integrating long read genomic sequencing and chromosome capture technology, we produced and annotated 30 chromosome-level genome assemblies within the *Drosophila* genus. Based on this dataset, we were able to reveal the evolutionary dynamics of genome rearrangements across the *Drosophila* phylogeny, including the identification of genomic regions that show comparatively high structural stability throughout evolution. Moreover, within the *ananassae* subgroup, we uncovered the emergence of new chromosome conformations and the rapid expansion of novel satellite DNA sequence families which form large and continuous peri/centromeric domains with higher-order repeat structures that are reminiscent to those observed in the human and *Arabidopsis* genomes. These chromosome-level genome assemblies present a highly valuable resource for future research, the power of which was demonstrated by our analysis of genome rearrangements and chromosome evolution. In addition, based on our findings, we propose the *ananassae* subgroup as an ideal model system for studying the evolution of centromere structure.
