## Supplementary Table 1 for "Analysis of 30 chromosome-level *Drosophila* genome assemblies reveals dynamic evolution of centromeric satellite repeats"

### Sheet: Sheet1
Species	Assembly Accession	Assembly Name	Assembly Isolate	Assembly Sample	Assembly Reference	HiC Libraries	HiC reads	HiC Stock	HiC Sample	HiC Reference	N50 before scaff.	N50 after scaff.	RNA-seq Libraries	RNA-seq reads	RNA-seq Stock	RNA-seq Reference
Drosophila americana	GCA_018152915.1	ASM1815291v1	15010-0951.00 (NDSSC)	pooled male and female	Kim et al., 2021	SRR29261147	17598368	15010-0951.00 (NDSSC)	female	This study	20798877	32421866	SRR29261116	16030948	15010-0951.00 (NDSSC)	This study
Drosophila ananassae	GCA_018148915.1	ASM1814891v1	14024-0371.13 (NDSSC)	female	Miller et al., 2018; Kim et al., 2021	SRR29261146	26714509	k-s01/E-11001/14024-0371.13 (Kyorin)	female	This study	4554689	27925356	SRR29261115	18751390	k-s01/E-11001/14024-0371.13 (Kyorin)	This study
Drosophila bipectinata	GCA_018153845.1	ASM1815384v1	14024-0381.04 (NDSSC)	pooled male and female	Kim et al., 2021	SRR29261119	17792052	14024-0381.07 (NDSSC)	female	This study	15788854	28514000	SRR29261114	13337801	14024-0381.07 (NDSSC)	This study
Drosophila bocqueti	GCA_018151655.1	ASM1815165v1	YAK3_mont-66 (D. Matute)	male	Kim et al., 2021	SRR29261140	19865330	14028-0771.00 (NDSSC)	female	This study	20206544	32296667	SRR29261145	15522516	14028-0771.00 (NDSSC)	This study
Drosophila equinoxialis	GCA_018150345.1	ASM1815034v1	14030-0741.00 (NDSSC)	male	Kim et al., 2021	SRR29261111	26078548	14030-0741.00 (NDSSC)	female	This study	6639417	38008556	SRR29261144	15596442	14030-0741.00 (NDSSC)	This study
Drosophila erecta	GCA_018904525.1	ASM1890452v1	14021-0224.01 (NDSSC)	female	Miller et al., 2018; Kim et al., 2021	SRR29261100	22059721	k-s02/14021-0224.00 (Kyorin)	female	This study	20389455	24324973	SRR29261143	15636612	k-s02/14021-0224.00 (Kyorin)	This study
Drosophila insularis	GCA_018903935.1	ASM1890393v1	jp01i (J. Powell)	male	Kim et al., 2021	SRR29261097	21852758	14030-0815.00 (NDSSC)	female	This study	6295961	34915901	SRR29261142	14464544	14030-0815.00 (NDSSC)	This study
Drosophila jambulina	GCA_018152175.1	ASM1815217v1	14028-0671.01 (NDSSC)	pooled male and female	Kim et al., 2021	SRR29261096	18807247	14028-0671.01 (NDSSC)	female	This study	24616268	35187722	SRR29261141	15691939	14028-0671.01 (NDSSC)	This study
Drosophila kikkawai	GCA_018152535.1	ASM1815253v1	14028-0561.14 (NDSSC)	female	Kim et al., 2021	SRR29261113	17496061	14028-0561.14 (NDSSC)	female	This study	21812520	33248856	SRR29261139	15050555	14028-0561.14 (NDSSC)	This study
Drosophila littoralis	GCA_018903485.1	ASM1890348v1	1240J8 (C. Foerster)	male	Kim et al., 2021	SRR29261112	22980826	15010-1001.11 (NDSSC)	female	This study	7098318	31360984	SRR29261138	15154110	15010-1001.11 (NDSSC)	This study
Drosophila malerkotliana malerkotliana	GCA_018153235.1	ASM1815323v1	mal0-isoC/14024-0391.00 (NDSSC)	pooled male and female	Kim et al., 2021	SRR29261129	18545326	14024-0391.00 (NDSSC)	female	This study	20136493	29316894	SRR29261137	19104943	14024-0391.00 (NDSSC)	This study
Drosophila malerkotliana pallens	GCA_018153275.1	ASM1815327v1	palQ-isoG	female	Kim et al., 2021	SRR29261128	23471441	k-aao009/palQ-isoG (Kyorin)	female	This study	10924301	28797428	SRR29261136	16254689	k-aao009/palQ-isoG (Kyorin)	This study
Drosophila mauritiana	GCA_018904475.1	ASM1890447v1	14021-0241.01 (NDSSC)	female	Miller et al., 2018; Kim et al., 2021	SRR29261127	21464596	E-18910 (Kyorin)	female	This study	20914214	23511598	SRR29261135	15381201	E-18910 (Kyorin)	This study
Drosophila melanogaster	GCA_018904365.1	ASM1890436v1	14021-0231.36 (NDSSC)	pooled male and female	Kim et al., 2021	SRR10485710	46536200	36303 (BDSC)	pooled embryos	Zenk et al., 2021	22510348	25407480	SRR29261134	13504050	2057/14021-0231.36 (BDSC)	This study
Drosophila parabipectinata	GCA_018153455.1	ASM1815345v1	par2-isoB/14024-0401.02 (NDSSC)	pooled male and female	Kim et al., 2021	SRR29261126	19864017	k-aam002/E-20101 (Kyorin)	female	This study	7392541	31395818	SRR29261133	16406906	k-aam002/E-20101 (Kyorin)	This study
Drosophila paulistorum	GCA_018151315.1	ASM1815131v1	14030-0771.12 (NDSSC)	male	Kim et al., 2021	SRR29261125	19352314	14030-0771.06 (NDSSC)	female	This study	11640351	28223342	SRR29261132	14071625	14030-0771.06 (NDSSC)	This study
Drosophila persimilis	GCA_018904465.1	ASM1890446v1	14011-0111.01 (NDSSC)	female	Miller et al., 2018; Kim et al., 2021	SRR29261124	25887645	k-s11/14011-0111.49 (Kyorin)	female	This study	2150662	39838313	SRR29261131	9863316	k-s11/14011-0111.49 (Kyorin)	This study
Drosophila pseudoananassae pseudoananassae	GCA_018153035.1	ASM1815303v1	Wau 125	female	Kim et al., 2021	SRR29261123	26873342	k-aaq012/Wau 125 (Kyorin)	female	This study	4059666	29807146	SRR29261130	16746861	k-aaq012/Wau 125 (Kyorin)	This study
Drosophila pseudoobscura	GCA_018904455.1	ASM1890445v1	14011-0121.94 (NDSSC)	female	Miller et al., 2018; Kim et al., 2021	SRR11813284	50000000	MV-25-SWS-2005	female	Liao et al., 2021	5433179	29869596	SRR29261110	14100991	k-s12 (Kyorin)	This study
Drosophila rufa	GCA_018153105.1	ASM1815310v1	EH091 iso-C L_3/E-14802 (Kyorin)	female	Kim et al., 2021	SRR29261122	29231520	EH091/E-14802 (Kyorin)	female	This study	24719385	35022697	SRR29261109	21143511	EH091/E-14802 (Kyorin)	This study
Drosophila sechellia	GCA_018904445.1	ASM1890444v1	14021-0248.01 (NDSSC)	female	Miller et al., 2018; Kim et al., 2021	SRR29261121	21139809	k-s10/14021-0248.25 (Kyorin)	female	This study	16608005	24623867	SRR29261108	17110709	k-s10/14021-0248.25 (Kyorin)	This study
Drosophila simulans	GCA_018904415.1	ASM1890441v1	14021-0251.006 (NDSSC)	female	Miller et al., 2018; Kim et al., 2021	SRR29261120	22578428	k-abb098 (Kyorin)	female	This study	21142363	23657956	SRR29261107	15345055	k-abb098 (Kyorin)	This study
Drosophila subobscura	GCA_018903505.1	ASM1890350v1	Küsnacht	male	Kim et al., 2021	SRR9967665	21803359	14011–0131.10 (NDSSC)	female	Bracewell et al., 2019	17798419	24074524	SRR29261106	17843498	14011-0131.04 (NDSSC)	This study
Drosophila takahashii	GCA_018152695.1	ASM1815269v1	IR98-3/E-12201 (Kyorin)	female	Kim et al., 2021	SRR20140516	115633313	IR98-3/E-12201 (Kyorin)	pooled embryos	Leung et al., 2023	12380692	33842855	SRR29261105	13020371	IR98-3/E-12201 (Kyorin)	This study
Drosophila teissieri	GCA_018903625.1	ASM1890362v1	273.3	male	Kim et al., 2021	SRR12331760	176239587	GT53w	female	Reilly, 2020	8218613	28288498	SRR29261104	20382043	k-abh001 (Kyorin)	This study
Drosophila triauraria	GCA_018151095.1	ASM1815109v1	14028-0691.9 (NDSSC)	female	Miller et al., 2018; Kim et al., 2021	SRR11778443	56128496	14028-0651.00 (NDSSC)	pooled embryos	Torosin et al., 2020	932810	36399070	SRR29261103	13044516	k-aca022/E-15302 (Kyorin)	This study
Drosophila tropicalis	GCA_018151085.1	ASM1815108v1	14030-0801.00 (NDSSC)	male	Kim et al., 2021	SRR29261118	16709907	14030-0801.00 (NDSSC)	female	This study	5082839	34028618	SRR29261102	14888035	14030-0801.00 (NDSSC)	This study
Drosophila virilis	GCA_018153695.1	ASM1815369v1	15010-1051.87 (NDSSC)	female	Miller et al., 2018; Kim et al., 2021	SRR7029394	64177938	15010-1051.00 (NDSSC)	pooled embryos	Renschler et al., 2019	11455597	30895890	SRR29261101	16053562	15010-1051.87 (NDSSC)	This study
Drosophila willistoni	GCA_018153465.1	ASM1815346v1	14030-0811.00 (NDSSC)	female	Miller et al., 2018; Kim et al., 2021	SRR29261117	20649737	k-s13/14030-0811.24 (Kyorin)	female	This study	2965855	32065122	SRR29261099	17403171	k-s13/14030-0811.24 (Kyorin)	This study
Drosophila yakuba	GCA_018904385.1	ASM1890438v1	14021-0261.01 (NDSSC)	female	Miller et al., 2018; Kim et al., 2021	SRR12331759	19284668	NY73PB	female	Reilly, 2020	21469989	29937316	SRR29261098	17608214	k-s03/14021-0261.01 (Kyorin)	This study
