## Supplementary Table 3 for "Analysis of 30 chromosome-level *Drosophila* genome assemblies reveals dynamic evolution of centromeric satellite repeats"

### Sheet: Sheet1
Whole genome	FAM1	FAM2a	FAM2b	FAM3	Total		FAM1	A	B/C	D/E	F	Un
D.m.pallens	5680308	23173	189118	1531697	7424296		D.m.pallens	2046390	873478	957537	318835	1484068
D.m.malerkotliana	6198498	7917	213769	1342223	7762407		D.m.malerkotliana	938834	518981	1317543	381781	3041359
D.bipectinata	5168510	26469	191779	180257	5567015		D.bipectinata	1185194	815943	518554	801884	1846935
D.parabipectinata	2315858	26429	169533	5703569	8215389		D.parabipectinata	663183	249058	550580	1043	851994
D.p.pseudoananassae	528	1184	60568	30697	92977		D.p.pseudoananassae	0	217	198	113	0
D.ananassae	0	0	0	0	0		D.ananassae	0	0	0	0	0
Heterochromatin	FAM1	FAM2a	FAM2b	FAM3	Total		FAM2a	A	B/C	D/E	F	Un
D.m.pallens	4196240	15910	2034	767079	4981263		D.m.pallens	350	1064	1172	13357	7230
D.m.malerkotliana	3157139	102	138725	983419	4279385		D.m.malerkotliana	102	0	0	0	7815
D.bipectinata	3321575	22425	116945	113168	3574113		D.bipectinata	382	21430	0	862	3795
D.parabipectinata	1463864	479	169451	325875	1959669		D.parabipectinata	54	0	0	479	25896
D.p.pseudoananassae	528	0	0	24909	25437		D.p.pseudoananassae	0	0	0	0	1184
D.ananassae	0	0	0	0	0		D.ananassae	0	0	0	0	0
Euchromatin	FAM1	FAM2a	FAM2b	FAM3	Total		FAM2b	A	B/C	D/E	F	Un
D.m.pallens	0	33	0	5380	5413		D.m.pallens	0	0	0	2034	187084
D.m.malerkotliana	0	0	0	5552	5552		D.m.malerkotliana	49271	15790	71711	1953	75044
D.bipectinata	0	249	0	32807	33056		D.bipectinata	0	116709	0	236	74834
D.parabipectinata	0	54	0	27391	27445		D.parabipectinata	121815	47468	0	168	82
D.p.pseudoananassae	0	0	0	2361	2361		D.p.pseudoananassae	0	0	0	0	60568
D.ananassae	0	0	0	0	0		D.ananassae	0	0	0	0	0
Unplaced Scaffolds	FAM1	FAM2a	FAM2b	FAM3	Total		FAM3	A	B/C	D/E	F	Un
D.m.pallens	1484068	7230	187084	759238	2437620		D.m.pallens	198859	3474	6499	563627	759238
D.m.malerkotliana	3041359	7815	75044	353252	3477470		D.m.malerkotliana	206049	1889	5622	775411	353252
D.bipectinata	1846935	3795	74834	34282	1959846		D.bipectinata	44353	19748	15544	66330	34282
D.parabipectinata	851994	25896	82	5350303	6228275		D.parabipectinata	136139	13535	30236	173356	5350303
D.p.pseudoananassae	0	1184	60568	3427	65179		D.p.pseudoananassae	20370	1369	1627	3904	3427
D.ananassae	0	0	0	0	0		D.ananassae	0	0	0	0	0
Peri/centromeric	FAM1	FAM2a	FAM2b	FAM3	Total		FAM2 (a+b)	A	B/C	D/E	F	Un
D.m.pallens	3704878	0	0	513058	4217936		D.m.pallens	350	1064	1172	15391	194314
D.m.malerkotliana	2825087	0	136772	0	2961859		D.m.malerkotliana	49373	15790	71711	1953	82859
D.bipectinata	3188056	21069	116709	2524	3328358		D.bipectinata	382	138139	0	1098	78629
D.parabipectinata	1184324	0	169132	105170	1458626		D.parabipectinata	121869	47468	0	647	25978
D.p.pseudoananassae	198	0	0	0	198		D.p.pseudoananassae	0	0	0	0	61752
D.ananassae	0	0	0	0	0		D.ananassae	0	0	0	0	0
